# Enhanced polar auxin transport in tomato polycotyledon mutant seems to be related to glutathione levels

**DOI:** 10.1101/656249

**Authors:** Sapana Nongmaithem, Rachana Ponukumatla, Yellamaraju Sreelakshmi, Pierre Frasse, Mondher Bouzayen, Rameshwar Sharma

## Abstract

Glutathione-dependent root growth in Arabidopsis is linked to polar auxin transport (PAT). Arabidopsis mutants with reduced glutathione (GSH) levels also show reduced PAT. To gain an insight into the relationship between PAT and GSH level, we analysed tomato polycotyledon mutant, *pct1-2*, which has enhanced PAT. Microarray analysis of gene expression in *pct1-2* mutant revealed underexpression of several genes related to glutamate and glutathione metabolism. In consonance with microarray analysis, enzymatic as well as *in-vivo* assay revealed higher glutathione level in the early phase of *pct1-2* seedling growth than WT. The inhibition of auxin transport by 2,3,5-triiodobenzoic acid (TIBA) reduced both GSH level and PIN1 expression in *pct1-2* root tips. The reduction of *in vivo* GSH accumulation in *pct1-2* root tips by buthionine sulfoximine (BSO) stimulated elongation of the short root of *pct1-2* mutant akin to TIBA. The rescue of short root phenotype of *pct1-2* mutant was restricted to TIBA and BSO. The other auxin transport inhibitors 1-*N*-naphthylphthalamic acid (NPA), 2-[4-(diethylamino)-2-hydroxybenzoyl] benzoic acid (BUM), 3-chloro-4-hydroxyphenylacetic acid (CHPAA), brefeldin and gravacin inhibited root elongation in both WT and *pct1-2* mutant. Our results indicate a relationship between PAT and GSH level in tomato akin to Arabidopsis. Our work also highlights that TIBA rescues short root phenotype of the *pct1-2* mutant by acting on a PAT component distinct from the site of action of other PAT inhibitors.
