## Supplementary Table 2 for "Enhanced polar auxin transport in tomato polycotyledon mutant seems to be related to glutathione levels"

### Sheet: Sheet1
		ID	ratio	oligo	SGN descritpion	Unigen#2	Unigen#3	AT homolog	AT description	GO	Molecular fuction	Biological process	Cellular component	mapman annotation
lactoylglutathione lyase family protein	Root	opLeV0100008570	-1.98339	CTCGGTTTCGTACTAATCAAACGTCCATCCTCCTTTGATTTTGATGGTGCTTGGTAAAATCCTCACACAC	arabidopsis/peptide: At1g80160.1 68408.m08592 glyoxalase family protein (lactoylglutathione lyase family protein) contains glyoxalase family protein domain, Pfam:PF00903 (evalue: 6e-41, score=123.2) genbank/nr: gi|25406639|pir||C96833 hypothetical protein F18B13.24 [imported] - Arabidopsis thaliana gi|5902371|gb|AAD55473.1| Hypothetical protein [Arabidopsis thaliana] (evalue: 2.3e-39, score=123.2)	SGN-U213391	SGN-U313460	AT1G80160	lactoylglutathione lyase family protein	endomembrane system;carbohydrate metabolic process;lactoylglutathione lyase activity	other enzyme activity	other metabolic processes	other membranes	Biodegradation of Xenobiotics.lactoylglutathione lyase
		opLeV0100006613	-1.92592	GAAAACGGAGTCAGTCAATTGGAATCATTGGAAGCTCCACCAGTAGATCTGCCTGTCTGCTGATAACTGG	arabidopsis/peptide: At5g05390.1 68412.m00538 laccase (diphenol oxidase), putative similar to laccase [Populus balsamifera subsp. trichocarpa][GI:3805960] (evalue: 1.5e-77, score=285.8) genbank/nr: gi|15239103|ref|NP_196158.1| laccase (diphenol oxidase), putative [Arabidopsis thaliana] gi|10176751|dbj|BAB09982.1| laccase (diphenol oxidase) [Arabidopsis thaliana] (evalue: 5.2e-76, score=285.8)	SGN-U222704	SGN-U324738	AT5G05390	laccase, putative	copper ion binding;oxidoreductase activity;endomembrane system	other binding;other enzyme activity	ND	other membranes	secondary metabolism.simple phenols
	Hypocotyl	opLeV0100011725	-1.81796	CCTGTTCTTCCACTTTCTTCTTGCCCACTCAAAAAAATGTCAAGTCCAACTTTCAACCAAACAATGTCAG	arabidopsis/peptide: At1g80160.1 68408.m08592 glyoxalase family protein (lactoylglutathione lyase family protein) contains glyoxalase family protein domain, Pfam:PF00903 (evalue: 4.7e-46, score=181.8) genbank/nr: gi|18412683|ref|NP_565231.1| glyoxalase family protein (lactoylglutathione lyase family protein) [Arabidopsis thaliana] gi|21554257|gb|AAM63332.1| unknown [Arabidopsis thaliana] (evalue:…	SGN-U213393	SGN-U313462	AT1G80160	lactoylglutathione lyase family protein	endomembrane system;carbohydrate metabolic process;lactoylglutathione lyase activity	other enzyme activity	other metabolic processes	other membranes	0
	Cotyledon	opLeV0100008570	-1.8305	CTCGGTTTCGTACTAATCAAACGTCCATCCTCCTTTGATTTTGATGGTGCTTGGTAAAATCCTCACACAC	SGN-U213391	SGN-U31346	arabidopsis/peptide: At1g80160.1 68408.m08592 glyoxalase family protein (lactoylglutathione lyase family protein) contains glyoxalase family protein domain, Pfam:PF00903 (evalue: 6e-41, score=123.2) genbank/nr: gi|25406639|pir||C96833 hypothetical protein F18B13.24 [imported] - Arabidopsis thaliana gi|5902371|gb|AAD55473.1| Hypothetical protein [Arabidopsis thaliana] (evalue: 2.3e-39, score=123.2)	AT1G816	lactoylglutathione lyase family protein	endomembrane system;carbohydrate metabolic process;lactoylglutathione lyase activity	other enzyme activity	other metabolic processes
		opLeV0100011725	-1.64304	CCTGTTCTTCCACTTTCTTCTTGCCCACTCAAAAAAATGTCAAGTCCAACTTTCAACCAAACAATGTCAG	SGN-U213393	SGN-U313462	arabidopsis/peptide: At1g80160.1 68408.m08592 glyoxalase family protein (lactoylglutathione lyase family protein) contains glyoxalase family protein domain, Pfam:PF00903 (evalue: 4.7e-46, score=181.8) genbank/nr: gi|18412683|ref|NP_565231.1| glyoxalase family protein (lactoylglutathione lyase family protein) [Arabidopsis thaliana] gi|21554257|gb|AAM63332.1| unknown [Arabidopsis thaliana] (evalue:…	AT1G816	lactoylglutathione lyase family protein	endomembrane system;carbohydrate metabolic process;lactoylglutathione lyase activity	other enzyme activity	other metabolic processes
		opLeV0100000277	-1.45534	TATTGGAAGCACTTCAGCTATTAGTGGTTATGGCTTATCAATCCCCACAATGTCATGTGCTATTTATGTG	arabidopsis/peptide: At5g57040.1 68412.m06447 expressed protein similar to unknown protein (gb|AAD55473.1) (evalue: 4e-64, score=241.5) genbank/nr: gi|15242020|ref|NP_200514.1| expressed protein [Arabidopsis thaliana] gi|8777444|dbj|BAA97034.1| gb|AAD55473.1~gene_id:MHM17.18~similar to unknown protein [Arabidopsis thaliana] gi|21594695|gb|AAM66034.1| unknown [Arabidopsis thaliana] (evalue: 1.5e-6…	SGN-U217539	SGN-U316740	AT5G57040	lactoylglutathione lyase family protein	catalytic activity;metabolic process	other enzyme activity	other metabolic processes	ND	Biodegradation of Xenobiotics.lactoylglutathione lyase
glutaredoxin family protein	Hypocotyl	opLeV0100007153	-1.47799	ATGAGTTGGAGAATATTATCGTCGCCGGAGGTAGTGATCGGAAAGACACCGGACGGTTGCAATTTCCGGC	arabidopsis/peptide: At1g28480.1 68408.m03176 glutaredoxin protein family contains INTERPRO Domain IPR002109, Glutaredoxin (thioltransferase) (evalue: 2.3e-24, score=109) genbank/nr: gi|15218686|ref|NP_174170.1| glutaredoxin protein family [Arabidopsis thaliana] gi|25403346|pir||H86410 protein F3M18.8 [imported] - Arabidopsis thaliana gi|6560751|gb|AAF16751.1| F3M18.8 [Arabidopsis thaliana] gi|11…	SGN-U217320	SGN-U319140	AT1G28480	glutaredoxin family protein	cellular_component_unknown;electron transport;thiol-disulfide exchange intermediate activity	other enzyme activity	electron transport or energy pathways	other cellular components	redox.glutaredoxins
	Cotyledon	opLeV0100003746	-1.48165	GGTGGTGAACTCGTTGGCGGTGAAAATGAAGTCATGAGTCTTCATCTTCAACGATCATTGAAGCCAATGC	arabidopsis/peptide: At4g15700.1 68411.m02171 glutaredoxin protein family contains INTERPRO Domain IPR002109, Glutaredoxin (thioltransferase) (evalue: 5.4e-41, score=164.1) genbank/nr: gi|15234680|ref|NP_193305.1| glutaredoxin protein family [Arabidopsis thaliana] gi|7430862|pir||B71422 probable glutaredoxin - Arabidopsis thaliana gi|2244926|emb|CAB10348.1| glutaredoxin homolog [Arabidopsis thali…	SGN-U220890	SGN-U322515	AT4G15700	glutaredoxin family protein	arsenate reductase (glutaredoxin) activity;electron transport;thiol-disulfide exchange intermediate activity;endomembrane system	other enzyme activity	electron transport or energy pathways	other membranes	redox.glutaredoxins
glutathione S-transferase, putative	Hypocotyl	opLeV0100007403	-1.76753	CAAAGTTTGTGGCATGGGCCAACAAATGTATATATAAAGATAGCGTCTCCAAATCTCTAGCGGAATCAAA	arabidopsis/peptide: At1g78380.1 68408.m08379 glutathione transferase, putative similar to glutathione transferase GI:2853219 from [Carica papaya] (evalue: 7.1e-86, score=313.9) genbank/nr: gi|100318|pir||S19182 gene C-7 protein - common tobacco gi|19817|emb|CAA45741.1| C-7 [Nicotiana tabacum] (evalue: 2.1e-97, score=357.5)	SGN-U214481	SGN-U312635	AT1G78380	glutathione S-transferase, putative	response to oxidative stress;cytoplasm;glutathione transferase activity;cellular response to water deprivation;toxin catabolic process	transferase activity	other metabolic processes;other biological processes;response to stress;response to abiotic or biotic stimulus;other cellular processes	other cytoplasmic components	misc.glutathione S transferases
		opLeV0100002627	-1.44539	TGCTTTTTTCAAAGCTCGCTTTCAAGCTGCTGCAACACCTCCTTATTCGAATTGATTTCTTCGTATGATC	arabidopsis/peptide: At3g09270.1 68410.m00987 glutathione transferase, putative similar to glutathione transferase GB:CAA71784 [Glycine max] (evalue: 1.2e-49, score=193.7) genbank/nr: gi|417542|sp|P32111|GTX1_SOLTU Probable glutathione S-transferase (Pathogenesis-related protein 1) gi|7447305|pir||T07595 glutathione transferase (EC 2.5.1.18) homolog GST1 - potato gi|169549|gb|AAA68430.1| glutathi…	SGN-U212754	SGN-U313071	AT3G09270	glutathione S-transferase, putative	glutathione transferase activity;cytoplasm;toxin catabolic process	transferase activity	other metabolic processes;other biological processes;other cellular processes	other cytoplasmic components	misc.glutathione S transferases
		opLeV0100001608	-1.42009	GCCACAACAAGAGACCCTAGTCAACTACTTTCAAGTTGGCCTAAACTACTTGCGTTCCCTAGCAGCAAAC	arabidopsis/peptide: At2g29420.1 68409.m03236 glutathione transferase, putative (evalue: 5.6e-54, score=207.6) genbank/nr: gi|10567810|gb|AAG16759.1| putative glutathione S-transferase T4 [Lycopersicon esculentum] (evalue: 5e-130, score=465.3)	SGN-U218756	SGN-U320654	AT2G29420	glutathione S-transferase, putative	glutathione transferase activity;response to salicylic acid stimulus;cytoplasm;toxin catabolic process	transferase activity	other metabolic processes;other biological processes;other cellular processes	other cytoplasmic components	misc.glutathione S transferases
		opLeV0100003178	1.49959	CCCCACACATTGTTGTCATAAGATCTAAACAAACATGGCAGATGAAGTGAAGATTTACAGGAATTGGTCA	arabidopsis/peptide: At3g09270.1 68410.m00987 glutathione transferase, putative similar to glutathione transferase GB:CAA71784 [Glycine max] (evalue: 5.1e-52, score=201.4) genbank/nr: gi|10567808|gb|AAG16758.1| putative glutathione S-transferase T3 [Lycopersicon esculentum] (evalue: 7e-61, score=236.1)	SGN-U215328	SGN-U316579	AT3G09270	glutathione S-transferase, putative	glutathione transferase activity;cytoplasm;toxin catabolic process	transferase activity	other metabolic processes;other biological processes;other cellular processes	other cytoplasmic components	misc.glutathione S transferases
	Cotyledon	opLeV0100007403	-1.4548	CAAAGTTTGTGGCATGGGCCAACAAATGTATATATAAAGATAGCGTCTCCAAATCTCTAGCGGAATCAAA	arabidopsis/peptide: At1g78380.1 68408.m08379 glutathione transferase, putative similar to glutathione transferase GI:2853219 from [Carica papaya] (evalue: 7.1e-86, score=313.9) genbank/nr: gi|100318|pir||S19182 gene C-7 protein - common tobacco gi|19817|emb|CAA45741.1| C-7 [Nicotiana tabacum] (evalue: 2.1e-97, score=357.5)	SGN-U214481	SGN-U312635	AT1G78380	glutathione S-transferase, putative	response to oxidative stress;cytoplasm;glutathione transferase activity;cellular response to water deprivation;toxin catabolic process	transferase activity	other metabolic processes;other biological processes;response to stress;response to abiotic or biotic stimulus;other cellular processes	other cytoplasmic components	misc.glutathione S transferases
		opLeV0100004980	1.42099	GGGGAGACAATATCGGATTCGTTGACGTAGTAGCCAATTTTGTCGGATTTTGGATAGGAATTGTTGAAGA	arabidopsis/peptide: At3g09270.1 68410.m00987 glutathione transferase, putative similar to glutathione transferase GB:CAA71784 [Glycine max] (evalue: 2.5e-25, score=111.7) genbank/nr: gi|416651|sp|Q03664|GTX3_TOBAC PROBABLE GLUTATHIONE S-TRANSFERASE (AUXIN-INDUCED PROTEIN PCNT103) gi|100301|pir||S16269 auxin-induced protein (clone pCNT103) - common tobacco gi|19791|emb|CAA39704.1| auxin-induced p…	SGN-U226166	SGN-U330048	AT3G09270	glutathione S-transferase, putative	glutathione transferase activity;cytoplasm;toxin catabolic process	transferase activity	other metabolic processes;other biological processes;other cellular processes	other cytoplasmic components	misc.glutathione S transferases
		opLeV0100001835	1.47617	AAGTTCTTTGATGATAAGTGCATGCCAGTAATGGGGAAAGCTATATTTGGTAGTGGAGAGGAGTCAAACA	arabidopsis/peptide: At3g09270.1 68410.m00987 glutathione transferase, putative similar to glutathione transferase GB:CAA71784 [Glycine max] (evalue: 3e-57, score=218.8) genbank/nr: gi|10567806|gb|AAG16757.1| putative glutathione S-transferase T2 [Lycopersicon esculentum] (evalue: 4e-118, score=426.4)	SGN-U212756	SGN-U313074	AT3G09270	glutathione S-transferase, putative	glutathione transferase activity;cytoplasm;toxin catabolic process	transferase activity	other metabolic processes;other biological processes;other cellular processes	other cytoplasmic components	misc.glutathione S transferases
		opLeV0100003198	1.51772	GATGAATTGCTTATCCGTTATCGAGCCTACATTCAGCCTGTTGATGCTTCAAAATGAGTACACCTCAAAT	arabidopsis/peptide: At3g09270.1 68410.m00987 glutathione transferase, putative similar to glutathione transferase GB:CAA71784 [Glycine max] (evalue: 2e-46, score=182.6) genbank/nr: gi|417542|sp|P32111|GTX1_SOLTU Probable glutathione S-transferase (Pathogenesis-related protein 1) gi|7447305|pir||T07595 glutathione transferase (EC 2.5.1.18) homolog GST1 - potato gi|169549|gb|AAA68430.1| glutathion…	SGN-U212747	SGN-U313066	AT3G09270	glutathione S-transferase, putative	glutathione transferase activity;cytoplasm;toxin catabolic process	transferase activity	other metabolic processes;other biological processes;other cellular processes	other cytoplasmic components	misc.glutathione S transferases
